# Warmer temperature accelerates senescence by modifying the aging-dependent changes in the mosquito transcriptome, altering immunity, metabolism, and DNA repair

**DOI:** 10.1101/2025.10.27.684792

**Authors:** Lindsay E. Martin, Jordyn S. Barr, Jean-Philippe Cartailler, Shristi Shrestha, Tania Y. Estévez-Lao, Julián F. Hillyer

## Abstract

**Background:** Global environmental temperatures are rising, which is increasing the body temperature of mosquitoes. This increase in body temperature is accelerating senescence, thereby weakening immune responses and reproductive processes, and shortening lifespan. To determine how warmer temperature and aging, individually and interactively, shape the transcriptome of the African malaria mosquito, *Anopheles gambiae*, we conducted RNA-sequencing and network-analysis in naive and immune-induced mosquitoes that had been reared at 27C, 30C or 32C and were 1, 5, 10 or 15 days into adulthood. Results: We demonstrate that immune induction, warmer temperature, and aging alter the transcriptome. Notably, the transcriptome of 1-day-old mosquitoes is pronouncedly different from older mosquitoes, and importantly, warmer temperature modifies the aging-dependent changes to accelerate senescence. For example, warmer temperature amplifies the aging-dependent decrease in immune gene expression but dampens both the aging-dependent decrease in metabolic gene expression and the aging-dependent increase in DNA repair gene expression.

**Conclusions:** Altogether, warmer temperature accelerates senescence, shaping the transcriptome in ways that alter the mosquitos ability to fight infection and survive in a warming environment.
