## Additional File 2 for "Warmer temperature accelerates senescence by modifying the aging-dependent changes in the mosquito transcriptome, altering immunity, metabolism, and DNA repair"

### Sheet: Sheet1
Relative mRNA abundance of three immune genes (LysC1, CECA, and DEF1) and one house keeping gene (RPS17) was measured by qRT-PCR using RpS7 as the reference, and relative mRNA abundance calculated using the 2- ΔΔCT method. Corresponding graph is Figure S1.
	27°C														30°C
Gene	1 day							10 day							1 day							10 day
			Trial1	Trial2	Mean	STDEV				Trial1	Trial2	Mean	STDEV				Trial1	Trial2	Mean	STDEV				Trial1	Trial2	Mean	STDEV
LysC1	Naïve	OD2	1	1	1	0		Naïve	OD2	1	1	1	0		Naïve	OD2	1	1	1	0		Naïve	OD2	1	1	1	0
		OD5	1.135	2.465	1.8	0.940452			OD5	0.61	1.415	1.0125	0.569221			OD5	0.175	0.18	0.1775	0.00353553			OD5	0.295	0.41	0.3525	0.0813173
	HKEC	OD2	18.03	11.12	14.575	4.88611		HKEC	OD2	1.415	1.275	1.345	0.0989949		HKEC	OD2	4.52	4.515	4.5175	0.00353553		HKEC	OD2	1.01	2.335	1.6725	0.936916
		OD5	13.885	27.135	20.51	9.36916			OD5	0.935	3.695	2.315	1.95161			OD5	2.995	2.245	2.62	0.53033			OD5	0.77	0.685	0.7275	0.0601041
	Live EC	OD2	20.395	14.94	17.6675	3.85727		Live EC	OD2	1.94	1.43	1.685	0.360624		Live EC	OD2	7.16	4.95	6.055	1.56271		Live EC	OD2	1.98	2.445	2.2125	0.328805
		OD5	11.505	23.1	17.3025	8.1989			OD5	1.74	4.605	3.1725	2.02586			OD5	3.125	3.32	3.2225	0.137886			OD5	0.67	0.72	0.695	0.0353553
CECA			Trial1	Trial2	Mean	STDEV				Trial1	Trial2	Mean	STDEV				Trial1	Trial2	Mean	STDEV				Trial1	Trial2	Mean	STDEV
	Naïve	OD2	1	1	1	0		Naïve	OD2	1	1	1	0		Naïve	OD2	1	1	1	0		Naïve	OD2	1	1	1	0
		OD5	0.84	1.635	1.2375	0.56215			OD5	1.09	1.67	1.38	0.410122			OD5	0.115	0.29	0.2025	0.123744			OD5	0.275	1.07	0.6725	0.56215
	HKEC	OD2	23.04	21.25	22.145	1.26572		HKEC	OD2	4.21	5.45	4.83	0.876812		HKEC	OD2	6.06	5.495	5.7775	0.399515		HKEC	OD2	1.39	3.72	2.555	1.64756
		OD5	23.7	31.975	27.8375	5.85131			OD5	3.43	6.85	5.14	2.41831			OD5	3.675	3.78	3.7275	0.0742462			OD5	1.275	1.835	1.555	0.39598
	Live EC	OD2	29.345	33.565	31.455	2.98399		Live EC	OD2	8.4	7.98	8.19	0.296985		Live EC	OD2	9.1	8.12	8.61	0.692965		Live EC	OD2	5.615	5.08	5.3475	0.378302
		OD5	19.73	38.77	29.25	13.4633			OD5	10.595	13.31	11.9525	1.91979			OD5	4.635	7.505	6.07	2.0294			OD5	2	3.355	2.6775	0.95813
DEF1			Trial1	Trial2	Mean	STDEV				Trial1	Trial2	Mean	STDEV				Trial1	Trial2	Mean	STDEV				Trial1	Trial2	Mean	STDEV
	Naïve	OD2	1	1	1	0		Naïve	OD2	1	1	1	0		Naïve	OD2	1	1	1	0		Naïve	OD2	1	1	1	0
		OD5	1.045	0.84	0.9425	0.144957			OD5	0.805	1.18	0.9925	0.265165			OD5	0.25	0.3	0.275	0.0353553			OD5	0.235	1.035	0.635	0.565685
	HKEC	OD2	7.74	5.44	6.59	1.62635		HKEC	OD2	1.735	2.91	2.3225	0.83085		HKEC	OD2	2.87	2.855	2.8625	0.0106066		HKEC	OD2	0.665	2.185	1.425	1.0748
		OD5	6.895	4.04	5.4675	2.01879			OD5	1.38	1.715	1.5475	0.236881			OD5	1.85	2.085	1.9675	0.16617			OD5	0.54	1.245	0.8925	0.49851
	Live EC	OD2	9.855	7.04	8.4475	1.99051		Live EC	OD2	2.65	2.625	2.6375	0.0176777		Live EC	OD2	3.76	4.65	4.205	0.629325		Live EC	OD2	1.2	3.08	2.14	1.32936
		OD5	8.07	5.095	6.5825	2.10364			OD5	2.75	2.96	2.855	0.148492			OD5	2.48	2.845	2.6625	0.258094			OD5	0.585	1.68	1.1325	0.774282
RpS17			Trial1	Trial2	Mean	STDEV				Trial1	Trial2	Mean	STDEV			cDNA	Trial1	Trial2	Mean	STDEV				Trial1	Trial2	Mean	STDEV
	Naïve	OD2	1	1	1	0		Naïve	OD2	1	1	1	0		Naïve	OD2	1	1	1	0		Naïve	OD2	1	1	1	0
		OD5	1.31	1.74	1.525	0.304056			OD5	1.02	1.065	1.0425	0.0318198			OD5	0.6	0.61	0.605	0.00707107			OD5	0.505	0.995	0.75	0.346482
	HKEC	OD2	1.435	1.125	1.28	0.219203		HKEC	OD2	0.89	1.275	1.0825	0.272236		HKEC	OD2	0.985	1.065	1.025	0.0565685		HKEC	OD2	0.86	0.885	0.8725	0.0176777
		OD5	1.195	1.53	1.3625	0.236881			OD5	0.825	1.19	1.0075	0.258094			OD5	0.62	0.74	0.68	0.0848528			OD5	0.465	0.99	0.7275	0.371231
	Live EC	OD2	1.335	1.25	1.2925	0.0601041		Live EC	OD2	1.07	1.11	1.09	0.0282843		Live EC	OD2	0.945	0.95	0.9475	0.00353553		Live EC	OD2	1.025	0.9	0.9625	0.0883883
		OD5	1.13	1.46	1.295	0.233345			OD5	0.885	1.28	1.0825	0.279307			OD5	0.545	0.825	0.685	0.19799			OD5	0.595	0.915	0.755	0.226274
